# T7 RNA polymerase-based gene expression from a transcriptionally silent rDNA spacer in the endosymbiont-harboring trypanosomatid *Angomonas deanei*

**DOI:** 10.1101/2025.01.30.635516

**Authors:** Lena Kröninger, Anay K. Maurya, Christian Stiebeling, Florian P. Stirba, Zio Kim, Eva C. M. Nowack

## Abstract

Eukaryotic life has been shaped fundamentally by the integration of bacterial endosymbionts. The trypanosomatid *Angomonas deanei* that contains a β-proteobacterial endosymbiont, represents an emerging model to elucidate initial steps in symbiont integration. Although the repertoire of genetic tools for *A. deanei* is growing, no conditional gene expression system is available yet, which would be key for the functional characterization of essential or expression of toxic proteins. Development of a conditional expression system based on endogenous RNA polymerase II (POLII) is hampered by the absence of information on transcription signals in *A. deanei* as well as the unusual genetic system used in the Trypanosomatidae that relies on read-through transcription. This mode of transcription can result in polar effects when manipulating expression of genes in their endogenous loci. Finally, only few resistance markers are available for *A. deanei* yet, restricting the number of genetic modifications that can be introduced into one strain. To increase the range of possible genetic manipulations in *A. deanei*, and in particular, build the base for a conditional expression system that does not interfere with the endogenous gene expression machinery, here we (i) implemented two new drug resistance markers, (ii) identified the spacer upstream of the rDNA array on chromosome 13 as transcriptionally silent genomic locus, and (iii) used this locus for engineering an ectopic expression system that depends on the T7 RNA polymerase expressed from the δ-amastin locus. We show that transgene expression in this system is independent of the activity of endogenous RNA polymerases, reaches expression levels similar to the previously described POLII-dependent expression from the γ-amastin locus, and can be applied for studying endosymbiosis. In sum, the new tools expand the possibilities for genetic manipulations of *A. deanei* and provide a solid base for the development of an ectopic conditional expression system.
