## Supplementary material for "T7 RNA polymerase-based gene expression from a transcriptionally silent rDNA spacer in the endosymbiont-harboring trypanosomatid *Angomonas deanei*": S2 Table

### Sheet: Cloning
S2 Table: Generation of recombinant plasmids by Golden Gate and Gibson cloning. Vectors were generated by inserting specific inserts into already existing backbones. For the cloning single to multi-fragments Gibson or Golden Gate assemblies were performed. Plasmids were either generated in the course of this work ("this paper"), were described previously (Morales et al. 2023), or kindly provided …
Vector:	Assembly fragments:	Length [bp]:	PCR template:	Reference for template:	Cloning strategy:	Digest for transfection:	Cloning primers:
pAdea302	backbone	5819	pAdea043	Morales et al. 2023	Golden Gate	EcoRV	Pre-existing BsaI restriction sites in pAdea043 were used
	insert (T7RNAP)	2719	pAdea288 (= pTB007)	Beneke and Gluenz 2019			2035 // 2036
pAdea350	backbone	4646	pAdea079	Morales et al. 2023	Gibson	EcoRV/EcoRI	2383 // 2384
	insert (noursR)	443	gDNA pLEXSY	Jena Bioscience			2385 // 2386
pAdea370	backbone	5869	pAdea043	Morales et al. 2023	Gibson	EcoRV	2541 // 2602
	insert (blastR)	575	pAdea289 (= pTB011)	Beneke and Gluenz 2019			2601 // 2538
pAdea378	insertion of T7 promoter	5104	pAdea373	This paper	Gibson	EcoRV/EcoRI	2632 // 2633
pAdea373	backbone	4611	pAdea372	This paper	Gibson	-	2656 // 2384
	insert (blastR)	443	pAdea350	This paper			2385 // 2657
pAdea372	backbone	3953	pAdea321	This paper	Golden Gate	-	2655 // 2654
	insert (noursR)	1615	pAdea119	Morales et al. 2023			2653 // 2652
pAdea321	backbone	3953	pAdea320	This paper	Gibson	-	2202 // 2203
	insert (hygR with matur. sites)	1276	gDNA A. deanei PRA-265	-			2204 // 2205
pAdea320	backbone	2753	pAdea302	This paper	Gibson	-	2158 // 2159
	insert 1 (5' SL region)	650	gDNA A. deanei PRA-265	-			2160 // 2161
	insert 2 (3' SL region)	650	gDNA A. deanei PRA-265	-			2164 // 2165
	insert 3 (hygR)	1076	gDNA A. deanei PRA-265	-			2162 // 2163
pAdea409	backbone	7449	pAdea320	This paper	Golden Gate	EcoRV	3001 // 3002
	insert (hygR as KO cassette)	1734	pAdea119	Morales et al. 2023			3003 // 3004
pAdea401	backbone	5132	pAdea378	This paper	Golden Gate	EcoRV/EcoRI	2877 // 2878
	insert (mSc-ETP1)	2299	pAdea119	Morales et al. 2023			2879 // 2880
Primers used for cloning:
Primer:	Needed for plasmid:	Sequence (5' → 3'):
2035	pAdea302	GGTCTCACAAGgagacgattaacatcgctaagaacgaattcctcgagcctccaaaaaagaagagaaaggtcgaattctctgacatcgaactggctgct
2036		ATGGTAGGTCTCATCTTctacgcgaacgcgaagtccg
2383	pAdea350	ctctggttatgtgtgggagggctgaaagaggggggagagagacgtgagtg
2384		tggattcttcttgagacaaaggcatTTTCTTGTGAGATGATTATAAAAAGTGTTTTTTTTAAAAAAAAAAAGC
2385		CTTTTTATAATCATCTCACAAGAAAatgcctttgtctcaagaagaatccac
2386		cactcacgtctctctcccccctctttcagccctcccacacataaccagag
2541	pAdea370	CTCGGGAGCACAGGATGACGCCTAAaagaggggggagagagacgtgagtg
2602		GCTCAGGGATCACCGAAATCTTCATTTGGATAACTGTGTTTTTTGATGAAAGAAG
2601		TTCATCAAAAAACACAGTTATCCAAATGAAGATTTCGGTGATCCCTGAGC
2538		cactcacgtctctctcccccctcttTTAGGCGTCATCCTGTGCTCCCGAG
2632	pAdea378	TAATACGACTCACTATAGGTTGACACTCTATCATTGATAGAGTTA
2633		CTATAGTGAGTCGTATTATGCCCACGTTGTGGTCTGTCTC
2656	pAdea373	CTCTGGTTATGTGTGGGAGGGCTGAAAGTGCTAGTGAGAGTTTGACTCGC
2384		tggattcttcttgagacaaaggcatTTTCTTGTGAGATGATTATAAAAAGTGTTTTTTTTAAAAAAAAAAAGC
2385		CTTTTTATAATCATCTCACAAGAAAatgcctttgtctcaagaagaatccac
2657		GCGAGTCAAACTCTCACTAGCACTTTCAGCCCTCCCACACATAACCAGAG
2655	pAdea372	caaagcggtctcgtggcagaaaacaacaacatgaaaga
2654		CAAAGCGGTCTCGgctgcccacgttgtggtctg
2653		CAAAGCGGTCTCGcaGTTGACACTCTATCATTGATAGAGTTATTTTACCACTCCCTATCAGTGATAGAGAAAAGTGAAAGAATCATAATCATCAATAGAGTC
2652		CAAAGCGGTCTCGgccaaaaaacccctcaagacccgtttagaggccccaaggggttatgctattggataactgtgttttttgatg
2202	pAdea321	TTTTTTTTTATAGCACTCTCGTTGTGCAGAAAACAACAACATGAAAGAAATATGACAGTTTGT
2203		AAAAACCTTTTTTTTTTGTTTTTTGTGCCCACGTTGTGGTCTGTCTCCGT
2204		ACGGAGACAGACCACAACGTGGGCACAAAAAACAAAAAAAAAAGGTTTTTCTGTTTTTAAG
2205		TTTCTTTCATGTTGTTGTTTTCTGCACAACGAGAGTGCTATAAAAAAAAAACAA
2158	pAdea320	acgtaatagtatggaaataataaagGCAGGTCTAGATATCGGATCCCGGG
2159		ggggtctggggcgacgaaatgcctgCAGGTGAGCTCGAATTCACTGGCCG
2160		CGGCCAGTGAATTCGAGCTCACCTGcaggcatttcgtcgccccagacccc
2161		tcgcggtgagttcaggctttttcattgcccacgttgtggtctgtctccgt
2164		cactcgtccgagggcaaagaaataagcagaaaacaacaacatgaaagaaatatg
2165		CCCGGGATCCGATATCTAGACCTGCctttattatttccatactattacgtggtgct
2162		acggagacagaccacaacgtgggcaatgaaaaagcctgaactcaccgcga
2163		tttctttcatgttgttgttttctgcttatttctttgccctcggacgagtg
3001	pAdea409	TGTCTGGGTCTCCAAgtcaatggctggcttacg
3002		TGTCTGGGTCTCCCTgcgatagcctcagcgtat
3003		TGTCTGGGTCTCCgcAGAATCATAATCATCAATAGAGTCATG
3004		TGTCTGGGTCTCCacTTGGATAACTGTGTTTTTTGATG
2877	pAdea401	TCTGTGGGTCTCCAaagtgctagtgagagtttga
2878		TCTGTGGGTCTCCttcagccctcccacacata
2879		TCTGTGGGTCTCGtgaaagtgctagtgagagtttga
2880		TCTGTGGGTCTCGcttTTACGCATCCTTCTTCTCTAC
