## Supplementary material for "T7 RNA polymerase-based gene expression from a transcriptionally silent rDNA spacer in the endosymbiont-harboring trypanosomatid *Angomonas deanei*": S3 Table

### Sheet: Strains
S3 Table. Overview of A. deanei strains used in this study. Enzymatically excised integration cassettes, containing expressed transgenes and stabilizing elements that are not translated, were integrated into the chromosomes of recipient strains. Correct insertion was verified by PCR and/or Southern blot. Strains were either generated in the course of this work ("This paper") or described previous…
Strain:	Transfected strain:	Integration cassette (transgenes in bold):	Derived from vector:	Inserted into:	Resistence(s):	Digest for transfection:	Verification:	PCR primers:	Reference:
ATCC PRA-265 (wild type)		-	-	-	-	-	-	-	-
Adea126	ATCC PRA-265	γ-Ama 5’ FR, hygR, GAPDH IR, mScarlet-ETP1, γ-Ama 3’ FR	pAdea119	γ-amastin	hyg	-	see reference	80 // 81	Morales et al. 2023
Adea319	ATCC PRA-265	δ-Ama 5’ FR, neoR, GAPDH IR, T7RNAP, δ-Ama 3’ FR	pAdea302	δ-amastin	neo	EcoRV	PCR	49 // 545	This work
Adea373	ATCC PRA-265	δ-Ama 5’ FR, blastR, δ-Ama 3’ FR	pAdea350	δ-amastin	blast	EcoRV/EcoRI	PCR	49 // 545	This work
Adea384	ATCC PRA-265	δ-Ama 5’ FR, neoR, GAPDH IR, satR, δ-Ama 3’ FR	pAdea370	δ-amastin	neo // blast	EcoRV	PCR	49 // 545	This work
Adea400	Adea319	5' region SL, T7 promoter, tet promoter, δ-ama SpL donor, blastR, GAPDH IR, T7 terminator, 3' region SL	pAdea378	rDNA spacer (chrom. 13)	neo // blast	EcoRV/EcoRI	Southern Blot	-	This work
							PCR 1	2753 // 2210
							PCR 2	2211 // 2748
Adea442	Adea400	δ-Ama 5’ FR, neoR, GAPDH IR, T7pol KO cassette, δ-Ama 3’ FR	pAdea409	rDNA spacer (chrom. 13)	neo // hyg	EcoRV	PCR	2045 // 2966	This work
Adea456	Adea319	5' region SL, T7 promoter, tet promotor, δ-ama SpL donor, blastR, GAPDH IR, mScarlet-ETP1, GAPDH IR, T7 terminator, 3' region SL	pAdea401	rDNA spacer (chrom. 13)	neo // blast	EcoRV/EcoRI	Southern Blot	-	This work
Primers used for PCR verification & Southern blot:
Primer:	Purpose:	Sequence (5' → 3'):	Targeted gene/locus:
49	PCR verification	ACTCCTCCACCACTACCACC	5' flanking region of δ-amastin
545	PCR verification	CTCCCTAAGCGCCAATATCA	3' flanking region of δ-amastin
2753	PCR verification	tagcataaccccttggggcctct	T7 terminator
2210	PCR verification	ACGAAGATGTGGAATCCGACCT	rDNA spacer on chromosome 13
2211	PCR verification	ATTCGCAGCGCATCCAGTAAAAG	rDNA spacer on chromosome 13
2748	PCR verification	TCACTGATAGGGAGTGGTAAAATAAC	Tet promoter
2045	PCR verification	ATGGTAGGTCTCACAAGgagacgattaacatcgctaagaacgAat	T7 RNA polymerase (N terminus)
2966	PCR verification	ATCAGACCCTTGCCGGAATCAAT	T7 RNA polymerase (C terminus)
3174	Southern blot probe	atgcctttgtctcaagaagaat	blasticidin resistance cassette
3175	Southern blot probe	tcagccctcccacacataacca	blasticidin resistance cassette
80	PCR verification	CTTTCTGCCATCTGCCTCAT	5' flanking region of γ-amastin
81	PCR verification	CATCCTTACGATCTTCTTATTTTTTGG	3' flanking region of γ-amastin
